# De novo production of an antitumor precursor actinocin and other medicinal molecules from kynurenine pathway in *Escherichia coli*

**DOI:** 10.1101/2023.07.31.551311

**Authors:** Komal Sharma, Mohammad Rifqi Ghiffary, GaRyoung Lee, Hyun Uk Kim

## Abstract

Kynurenine pathway has a potential to convert L-tryptophan into multiple medicinal molecules. This study aims to explore the biosynthetic potential of kynurenine pathway for the efficient production of actinocin, an antitumor precursor selected as a proof-of-concept target molecule. Kynurenine pathway is first constructed in *Escherichia coli* by testing various combinations of biosynthetic genes from four different organisms. Metabolic engineering strategies are next performed to improve the production by inhibiting a competing pathway, and enhancing intracellular supply of a cofactor *S*-adenosyl-L-methionine, and ultimately to produce actinocin from glucose. Metabolome analysis further suggests additional gene overexpression targets, which finally leads to the actinocin titer of 719 mg/L. *E. coli* strain engineered to produce actinocin is further successfully utilized to produce 350 mg/L of kynurenic acid, a neuroprotectant, and 1401 mg/L of 3-hydroxyanthranilic acid, an antioxidant, also from glucose. These competitive production titers demonstrate the biosynthetic potential of kynurenine pathway as a source of multiple medicinal molecules. The approach undertaken in this study can be useful for producing other molecules associated with kynurenine pathway.
