## Supplementary Data for "De novo production of an antitumor precursor actinocin and other medicinal molecules from kynurenine pathway in *Escherichia coli*"

### Sheet: Supplementary Data 1
Supplementary Data 1. Absolute quantification data of metabolites from the three different strains.
Concentration unit: pmol/OD mL	E. coli BAP1			E. coli BAP1 with pKN2			E. coli BAP1ΔaspCΔtnaA with pHMA9, pSAM4 and pTRP
Metabolite	A1	A2	A3	B1	B2	B3	C1	C2	C3
11-Aminoundecanoic acid	1.7	1.6	1.4	2.1	1.7	1.7	1.9	1.6	2.2
2,3-Diphosphoglyceric acid	N.D.	N.D.	N.D.	N.D.	1.6	4.2	N.D.	N.D.	N.D.
2,5-Dihydroxybenzoic acid	N.D.	6.5	6.4	6.7	7	8.1	3.8	N.D.	N.D.
2-Aminoadipic acid	N.D.	N.D.	N.D.	N.D.	N.D.	1.3	1	0.8	0.8
2-Aminobutyric acid	N.D.	N.D.	N.D.	N.D.	N.D.	N.D.	N.D.	N.D.	17
2-Hydroxybutyric acid	N.D.	N.D.	N.D.	4.6	3.4	8.3	N.D.	N.D.	N.D.
2-Isopropylmalic acid	N.D.	N.D.	N.D.	N.D.	N.D.	N.D.	11	13	13
2-Phosphoglyceric acid	N.D.	N.D.	28	N.D.	11	75	29	27	27
3'-AMP	N.D.	N.D.	1.3	N.D.	2.3	2.3	1.3	1.7	1.4
3-Phenyllactic acid	N.D.	0.6	0.3	N.D.	N.D.	N.D.	4.4	6.3	7.5
3-Phenylpropionic acid	1.6	1.3	0.7	1.4	0.8	1.1	1.5	1.1	1.3
3-Phosphoglyceric acid	N.D.	7.3	71	11	43	270	92	97	105
4-Guanidinobutyric acid	0.5	N.D.	N.D.	0.4	0.5	0.4	N.D.	N.D.	1.5
4-Oxovaleric acid	6.2	N.D.	N.D.	10	4.7	6.8	N.D.	N.D.	4.1
5'-Deoxy-5'-methylthioadenosine	N.D.	N.D.	0.9	N.D.	N.D.	1.7	6.4	6.4	6.1
5-Hydroxylysine	N.D.	N.D.	N.D.	N.D.	N.D.	0.5	3.1	3.1	2.7
5-Hydroxytryptophan	N.D.	N.D.	N.D.	N.D.	N.D.	0.9	N.D.	N.D.	N.D.
5-Oxoproline	34	22	12	26	23	25	12	57	32
6-Phosphogluconic acid	2.8	3.1	21	2.4	20	47	11	12	11
Acetyl CoA_divalent	5.3	4.9	4.4	5.3	40	17	37	39	43
Adenine	3	3.6	1.4	5.5	5.4	3	2.9	3.1	3.2
Adenosine	N.D.	N.D.	N.D.	0.2	0.8	0.4	0.4	0.2	0.3
ADP	8.5	9.5	25	9.3	49	89	182	186	181
Agmatine	1.4	1.5	64	1.8	0.4	147	43	35	31
Ala	19	17	21	16	25	38	13	51	204
Ala-Ala	2.5	3.1	50	9.2	20	328	337	289	282
AMP	3.8	3.7	35	7.5	48	187	341	325	322
Anthranilic acid	N.D.	N.D.	N.D.	N.D.	N.D.	N.D.	8.8	9.1	9.9
Arg	1.7	1.2	1.3	1.5	4.3	4	106	114	165
Arg-Glu	N.D.	N.D.	N.D.	N.D.	N.D.	N.D.	0.5	0.6	0.6
Asn	N.D.	1.8	N.D.	N.D.	1.9	N.D.	2.3	1.6	2.4
Asp	5.4	4.9	2.1	4.5	5.2	4.4	4.9	5.6	8.2
ATP	N.D.	N.D.	0.5	N.D.	18	7.5	30	33	33
Azelaic acid	2.2	N.D.	1.3	4.4	3.8	4.5	N.D.	1	N.D.
Betaine	8.8	N.D.	N.D.	8.8	28	8.4	N.D.	16	N.D.
Cadaverine	6.7	9.2	245	11	5.8	631	260	234	212
cAMP	3.8	5.2	6.7	4	4.5	8.1	2	2.2	2
Carnitine	N.D.	N.D.	N.D.	N.D.	N.D.	N.D.	N.D.	N.D.	3.9
CDP	N.D.	N.D.	2.7	2	5.9	12	31	36	30
CDP-choline	N.D.	N.D.	N.D.	N.D.	N.D.	N.D.	1.7	N.D.	N.D.
Choline	1.8	1.5	N.D.	1.9	2	2.3	N.D.	4.9	78
cis-Aconitic acid	N.D.	3	21	4	3	26	39	37	38
Citraconic acid	N.D.	N.D.	N.D.	1.9	N.D.	N.D.	N.D.	N.D.	N.D.
Citramalic acid	N.D.	N.D.	N.D.	N.D.	N.D.	N.D.	2.1	2.2	N.D.
Citric acid	305	344	421	330	278	496	356	344	389
Citrulline	1.5	0.9	0.6	1.5	1.2	2.1	1.1	1.3	0.8
CMP	N.D.	N.D.	4.7	1.5	4.1	27	54	49	47
CoA_divalent	N.D.	N.D.	N.D.	N.D.	12	2.7	2.5	2.8	3.1
CTP	N.D.	N.D.	N.D.	N.D.	N.D.	1.6	4.5	5.4	5.9
Cytosine	N.D.	N.D.	N.D.	N.D.	N.D.	0.9	2.7	2.4	2.1
Decanoic acid	N.D.	1.2	N.D.	0.5	1.1	0.5	0.5	0.9	0.4
Dihydroxyacetone phosphate	N.D.	N.D.	4.4	N.D.	6.5	7.3	8.2	9	7.4
dTDP	2.9	3.4	8.3	2.4	5.2	8.8	2.9	2.8	2
dTMP	N.D.	N.D.	2.9	N.D.	1.6	4.1	N.D.	N.D.	0.9
Ethanolamine	N.D.	N.D.	N.D.	N.D.	9.3	5.4	7.9	9.8	16
FMN	6.9	6.5	16	5.4	18	28	21	20	23
Fructose 1,6-diphosphate	3.1	4.4	221	16	14	517	448	491	440
Fructose 6-phosphate	1.7	2.8	57	4.9	2.7	115	15	14	11
GABA	2.7	N.D.	3.8	1.7	1.8	6.7	7.4	8.2	17
GDP	2.1	3.8	3.8	6.6	41	37	96	99	94
Gln	N.D.	N.D.	N.D.	N.D.	N.D.	N.D.	N.D.	N.D.	N.D.
Glu	21	15	13	15	21	29	65	78	121
Glu-Glu	N.D.	N.D.	0.7	N.D.	0.2	0.9	N.D.	0.7	0.5
Gluconic acid	78	80	314	61	22	602	83	84	89
Glucosamine 6-phosphate	N.D.	N.D.	N.D.	N.D.	N.D.	1.6	14	14	12
Glucose 1-phosphate	N.D.	N.D.	8.7	N.D.	2.4	33	9.9	9.1	10
Glucose 6-phosphate	1.5	2.1	39	3.5	5.6	126	51	51	44
Glutathione (GSH)	N.D.	N.D.	2.2	0.4	1.3	19	23	26	32
Glutathione (GSSG)_divalent	0.6	0.6	0.2	0.5	1.3	0.4	2.4	2	1.9
Gly	17	13	8.6	16	18	15	7.8	17	86
Glyceric acid	N.D.	N.D.	13	N.D.	N.D.	32	44	40	44
Glycerol 3-phosphate	4.5	6.7	23	7.6	25	170	19	15	14
GMP	2	2.8	8.7	3.5	13	53	76	72	70
GTP	N.D.	N.D.	N.D.	N.D.	10	2.2	16	20	18
Guanine	0.6	1	0.6	1.7	12	N.D.	20	18	20
Guanosine	N.D.	N.D.	N.D.	N.D.	N.D.	N.D.	0.7	0.8	0.8
His	2.8	1.8	1.7	2.6	4.5	6.4	8.1	15	13
Histamine	N.D.	N.D.	6	N.D.	N.D.	29	0.6	0.4	0.5
Histidinol	N.D.	N.D.	0.5	N.D.	N.D.	2.1	1.4	1.4	1.4
Homocysteine	N.D.	N.D.	N.D.	N.D.	N.D.	N.D.	N.D.	0.6	0.6
Homovanillic acid	N.D.	N.D.	N.D.	N.D.	N.D.	N.D.	13	20	15
Hydroxyproline	N.D.	N.D.	N.D.	N.D.	N.D.	N.D.	N.D.	N.D.	5.6
Hypoxanthine	1.3	1.3	0.5	2.3	2.1	N.D.	N.D.	2.8	0.9
IDP	N.D.	N.D.	N.D.	N.D.	N.D.	N.D.	2.9	1.8	2.8
Ile	3.4	2.3	2.3	2.7	4.9	5.1	5	34	47
Imidazole-4-acetic acid	N.D.	N.D.	N.D.	N.D.	N.D.	N.D.	N.D.	N.D.	1.4
IMP	N.D.	N.D.	N.D.	N.D.	N.D.	N.D.	9.1	8.8	8.5
Indole-3-acetic acid	N.D.	N.D.	N.D.	1.3	N.D.	1.8	N.D.	N.D.	N.D.
Isethionic acid	1.1	N.D.	N.D.	1.1	1.1	N.D.	N.D.	N.D.	N.D.
Isocitric acid	N.D.	N.D.	N.D.	N.D.	N.D.	N.D.	4.4	N.D.	5.2
Kynurenic acid	N.D.	N.D.	N.D.	66	83	12	0.8	N.D.	1.5
Kynurenine	N.D.	N.D.	N.D.	0.5	1	N.D.	N.D.	N.D.	N.D.
Lactic acid	468	204	123	476	331	420	133	245	159
Leu	4.6	3.9	3.6	4.3	8	6.1	5.9	70	66
Lys	4.2	2.1	2.2	2.7	12	6.4	439	485	520
Maleic acid	N.D.	N.D.	N.D.	1.9	N.D.	N.D.	N.D.	N.D.	N.D.
Malic acid	3	2	1.7	2.3	3.1	6.1	3.3	4.5	5.2
Met	N.D.	0.4	2.7	0.3	1.5	6	190	212	234
Methionine sulfoxide	N.D.	N.D.	N.D.	N.D.	1	N.D.	14	11	24
N-Acetylglucosamine	N.D.	1	2.1	1.3	1.1	3.1	6.8	7.3	7
N-Acetylglutamic acid	N.D.	N.D.	N.D.	0.8	N.D.	2.1	N.D.	1	N.D.
N-Acetylglutamine	N.D.	N.D.	N.D.	N.D.	N.D.	1.9	N.D.	N.D.	N.D.
N-Acetylleucine	N.D.	0.5	N.D.	1.1	0.5	0.8	N.D.	N.D.	0.4
N-Acetylmethionine	N.D.	N.D.	N.D.	N.D.	N.D.	N.D.	0.8	1	0.8
N-Acetylornithine	N.D.	N.D.	N.D.	N.D.	N.D.	N.D.	1.1	0.9	1.2
N-Acetylputrescine	0.3	0.6	0.4	0.7	1.5	1.7	7.8	7	7.4
N1,N8-Diacetylspermidine	N.D.	N.D.	N.D.	N.D.	N.D.	0.2	5.4	6.8	8.4
N6-Methyllysine	N.D.	N.D.	N.D.	N.D.	N.D.	N.D.	1	0.8	0.9
NAD+	10	8.6	158	12	119	357	325	334	370
NADP+	3	3	51	6.1	43	142	107	96	98
Nicotinamide	7.2	2.7	2.2	5.7	5.5	7.2	2.4	3	3.1
Nicotine	N.D.	N.D.	N.D.	N.D.	N.D.	0.4	N.D.	N.D.	N.D.
Nicotinic acid	N.D.	N.D.	N.D.	N.D.	N.D.	0.4	0.4	1.3	N.D.
O-Acetylserine	N.D.	N.D.	N.D.	N.D.	N.D.	2.8	15	17	20
o-Hydroxybenzoic acid	0.6	N.D.	N.D.	N.D.	0.4	0.3	N.D.	N.D.	N.D.
Ornithine	8.6	4.4	3.7	4.1	6.3	5.9	8.6	10	17
p-Aminobenzoic acid	N.D.	N.D.	N.D.	N.D.	0.5	N.D.	1.2	1.3	1.2
p-Hydroxybenzoic acid	N.D.	N.D.	N.D.	0.8	N.D.	N.D.	1.2	1.4	1.3
Pelargonic acid	1.1	3.8	0.5	2.2	1.8	1.7	3	4.4	1.8
Phe	2.4	1.9	1.9	2.1	5.7	3.9	187	221	219
Phosphoenolpyruvic acid	N.D.	2.5	34	4.7	18	97	57	52	59
Piperidine	N.D.	N.D.	N.D.	N.D.	N.D.	N.D.	N.D.	N.D.	N.D.
Pro	3.4	2.5	1.6	3.6	3.7	2.3	2.1	6.9	18
Pterin	0.8	1.9	1.4	1.7	1.5	1.2	N.D.	0.6	N.D.
Putrescine	7.6	13	282	19	12	830	289	264	253
Quinic acid	N.D.	1.6	N.D.	N.D.	N.D.	N.D.	N.D.	N.D.	N.D.
Riboflavin	6.9	7.2	7.8	4.8	3.7	4.7	1.4	N.D.	1.6
Ribose 5-phosphate	N.D.	N.D.	33	N.D.	4	122	13	12	11
Ribulose 5-phosphate	N.D.	N.D.	48	N.D.	5.1	196	21	22	19
S-Adenosylmethionine	1.6	1.9	67	1.8	3.5	120	376	380	359
Sebacic acid	N.D.	N.D.	0.6	N.D.	N.D.	0.8	N.D.	N.D.	N.D.
Sedoheptulose 7-phosphate	1	N.D.	38	N.D.	4.6	89	26	22	21
Ser	24	15	9.5	17	19	15	8.8	9	29
Ser-Glu	N.D.	N.D.	N.D.	N.D.	N.D.	0.5	0.7	0.9	0.8
Shikimic acid	N.D.	N.D.	N.D.	N.D.	N.D.	N.D.	159	158	137
Spermidine	N.D.	N.D.	N.D.	N.D.	N.D.	0.4	1.7	1.4	1.7
Suberic acid	N.D.	N.D.	N.D.	4	3.5	3.6	N.D.	N.D.	N.D.
Succinic acid	27	16	13	20	17	28	22	47	25
Taurine	N.D.	N.D.	N.D.	N.D.	N.D.	N.D.	N.D.	N.D.	15
Thiamine	N.D.	N.D.	N.D.	N.D.	N.D.	2.3	N.D.	0.2	N.D.
Thr	6	4	2.8	3.8	5.6	4.1	3.8	7.6	14
Threonic acid	1.2	N.D.	1.8	1.1	1.2	2.8	N.D.	2.2	2.7
Trimethylamine	2.4	9	8.5	4.5	2.5	9.1	11	10	7.9
Trp	0.7	0.5	0.4	235	176	608	0.3	3.3	1.8
Tyr	2.7	2.2	2.9	1.6	3.4	6.5	184	195	217
Tyramine	N.D.	N.D.	N.D.	0.4	0.6	N.D.	0.6	0.7	0.6
Tyrosine methyl ester	N.D.	N.D.	N.D.	N.D.	N.D.	0.2	0.3	0.3	0.2
UDP	N.D.	1.4	2.2	2.4	8.8	7.1	17	17	17
UDP-glucuronic acid	N.D.	N.D.	N.D.	N.D.	N.D.	N.D.	3.8	3.7	4.4
UMP	N.D.	N.D.	6.3	2.1	9.3	34	47	47	42
Uracil	N.D.	N.D.	N.D.	N.D.	N.D.	N.D.	4.6	7.4	7
Urea	110	N.D.	N.D.	138	160	136	N.D.	N.D.	N.D.
Uric acid	N.D.	N.D.	N.D.	N.D.	0.7	N.D.	N.D.	N.D.	3.4
Uridine	N.D.	N.D.	N.D.	N.D.	N.D.	N.D.	3.3	4.8	4.7
Urocanic acid	6.4	3.3	2.7	3.5	4.3	4.4	1.8	1.9	1.9
UTP	N.D.	N.D.	N.D.	N.D.	2.4	N.D.	2.4	3.2	3.1
Val	17	17	24	14	16	29	53	75	103
Xanthine	N.D.	N.D.	N.D.	N.D.	N.D.	N.D.	N.D.	4.8	N.D.
XMP	N.D.	N.D.	N.D.	N.D.	N.D.	3.2	7	6	7.9
β-Ala	N.D.	N.D.	N.D.	N.D.	N.D.	N.D.	N.D.	N.D.	3.5
